# Proteasome-dependent degradation of histone H1 subtypes is mediated by its C-terminal domain

**DOI:** 10.1101/2023.06.17.545431

**Authors:** D García-Gomis, J López, A Calderón, M Andrés, I Ponte, A Roque

**Author notes:** Corresponding author: Alicia Roque, Biochemistry and Molecular Biology Department, Biosciences Faculty, Universitat Autònoma de Barcelona, Spain.

## Abstract

Histone H1 is involved in chromatin compaction and dynamics. In human cells, the H1 complement is formed by different amounts of somatic H1 subtypes, H1.0-H1.5 and H1X. The amount of each variant depends on the cell type, the cell cycle phase, and the time of development and can be altered in disease. However, the mechanisms regulating H1 protein levels have not been described. We have analyzed the contribution of the proteasome to the degradation of H1 subtypes in human cells using two different inhibitors: MG132 and bortezomib. H1 subtypes accumulate upon treatment with both drugs, indicating that the proteasome is involved in the regulation of H1 protein levels.

Proteasome inhibition caused a global increase in cytoplasmatic H1, with slight changes in the composition of H1 bound to chromatin and chromatin accessibility and no alterations in the nucleosome repeat length. The analysis of the proteasome degradation pathway showed that H1 degradation is ubiquitin-independent, whereas the whole protein and its C-terminal domain can be degraded directly by the 20S proteasome. Our study shows that histone H1 protein levels are under tight regulation preventing its accumulation in the nucleus. We revealed a new regulatory mechanism for histone H1 degradation, where the C-terminal disordered domain is responsible for its targeting and degradation by the 20S proteasome.

**Statement:** Histone H1 subtypes are a family of proteins involved in the regulation of chromatin structure. This work describes the degradation mechanism controlling the levels of histone H1 subtypes and the region within these proteins involved in the initial recognition. This regulatory mechanism protects the cell nucleus from the damaging effects of its accumulation.
