## Supplementary material for "Proteasome-dependent degradation of histone H1 subtypes is mediated by its C-terminal domain": Table S2

### Sheet: Sheet1
Table S2. Antibodies used for Western blot (WB) and immunofluorescence (IF).
Antibody	Application
anti-H1.0/H5 clone 3H9 (Merck, 05-629-I)	WB and IF
anti-H1.2 (Abcam, ab4086), (Thermofisher, 711909)	WB and IF
anti-H1.3 (Abcam, ab183736)	WB and IF
anti-H1.4 (Invitrogen 702876)	WB and IF
anti-H1.5 (Invitrogen, 711912)	WB and IF
anti-H1X (Abcam, ab31972)	WB and IF
anti-β-catenin (BD Transduction Laboratories™, 610153)	WB
anti-α-tubulin (Fisher scientific, 11839933)	WB
anti-Histone H3 (Abcam, ab1791)	WB
anti-mouse IgG HRP conjugated (Finetest, NSA-0121-500)	WB
anti-rabbit IgG HRP-conjugated (Merck, A0545)	WB
anti-H1.4-T146p (Abcam, ab3596)	IF
anti-hyperphosphorylated H1 (Merck, 06-597)	IF
anti-mouse IgG Alexa-488 conjugated (A11017)	IF
anti-rabbit IgG Alexa-488 conjugated (A11034)	IF
HRP, horseradish peroxidase
