## Supplementary material for "Proteasome-dependent degradation of histone H1 subtypes is mediated by its C-terminal domain": Table S1

### Sheet: Table S1
Table S1. Proteoforms of H1.0 digested with the 20S proteasome in vitro.
Protein Accessions	Start	Stop	Annotated Sequence	PrSMs	max C-Score	Mass [Da] mean	Theo. Mass [Da]
P10922-6H	2	55	TENSTSAPAAKPKRAKASKKSTDHPKYSDMIVAAIQAEKNRAGSSRQSIQKYIK	4	9999	5872.1	5872.11
		56	TENSTSAPAAKPKRAKASKKSTDHPKYSDMIVAAIQAEKNRAGSSRQSIQKYIKS	14	9999	5959.13	5959.15
			TENSTSAPAAKPKRAKASKKSTDHPKYSDMIVAAIQAEKNrAGSSRQSIQKYIKS	5	9999	5960.12	5960.13
		57	TENSTSAPAAKPKRAKASKKSTDHPKYSDMIVAAIQAEKNRAGSSRQSIQKYIKSH	16	9999	6096.18	6096.2
			TENSTSAPAAKPKRAKASKKSTDHPKYSDMIVAAIQAEKNrAGSSRQSIQKYIKSH	2	9999	6097.18	6097.19
		58	TENSTSAPAAKPKRAKASKKSTDHPKYSDMIVAAIQAEKNRAGSSRQSIQKYIKSHY	10	1192.31	6259.25	6259.27
		59	TENSTSAPAAKPKRAKASKKSTDHPKYSDMIVAAIQAEKNRAGSSRQSIQKYIKSHYK	5	9999	6387.34	6387.36
		60	TENSTSAPAAKPKRAKASKKSTDHPKYSDMIVAAIQAEKNRAGSSRQSIQKYIKSHYKV	17	9999	6486.41	6486.43
		62	TENSTSAPAAKPKRAKASKKSTDHPKYSDMIVAAIQAEKNRAGSSRQSIQKYIKSHYKVGE	14	9999	6672.48	6672.49
		64	TENSTSAPAAKPKRAKASKKSTDHPKYSDMIVAAIQAEKNRAGSSRQSIQKYIKSHYKVGENA	2	9999	6857.53	6857.57
		65	TENSTSAPAAKPKRAKASKKSTDHPKYSDMIVAAIQAEKNRAGSSRQSIQKYIKSHYKVGENAD	4	9999	6972.57	6972.6
		68	TENSTSAPAAKPKRAKASKKSTDHPKYSDMIVAAIQAEKNRAGSSRQSIQKYIKSHYKVGENADSQI	2	9999	7300.75	7300.78
		70	TENSTSAPAAKPKRAKASKKSTDHPKYSDMIVAAIQAEKNRAGSSRQSIQKYIKSHYKVGENADSQIKL	16	9999	7541.93	7541.96
		72	TENSTSAPAAKPKRAKASKKSTDHPKYSDMIVAAIQAEKNRAGSSRQSIQKYIKSHYKVGENADSQIKLSI	6	9999	7742.04	7742.07
		73	TENSTSAPAAKPKRAKASKKSTDHPKYSDMIVAAIQAEKNRAGSSRQSIQKYIKSHYKVGENADSQIKLSIK	2	9999	7870.14	7870.17
		75	TENSTSAPAAKPKRAKASKKSTDHPKYSDMIVAAIQAEKNRAGSSRQSIQKYIKSHYKVGENADSQIKLSIKRL	15	9999	8139.33	8139.35
		76	TENSTSAPAAKPKRAKASKKSTDHPKYSDMIVAAIQAEKNRAGSSRQSIQKYIKSHYKVGENADSQIKLSIKRLV	2	9999	8238.41	8238.42
		79	TENSTSAPAAKPKRAKASKKSTDHPKYSDMIVAAIQAEKNRAGSSRQSIQKYIKSHYKVGENADSQIKLSIKRLVTTG	2	1204.6	8497.54	8497.54
		83	TENSTSAPAAKPKRAKASKKSTDHPKYSDMIVAAIQAEKNRAGSSRQSIQKYIKSHYKVGENADSQIKLSIKRLVTTGVLKQ	2	9999	8965.82	8965.84
		96	TENSTSAPAAKPKRAKASKKSTDHPKYSDMIVAAIQAEKNRAGSSRQSIQKYIKSHYKVGENADSQIKLSIKRLVTTGVLKQTKGVGASGSFRLA	2	9999	10197.5	10197.5
		115	TENSTSAPAAKPKRAKASKKSTDHPKYSDMIVAAIQAEKNRAGSSRQSIQKYIKSHYKVGENADSQIKLSIKRLVTTGVLKQTKGVGASGSFRLAKGDEPKRSVAFKKTKKEVK	3	9999	12381.8	12381.8
		121	TENSTSAPAAKPKRAKASKKSTDHPKYSDMIVAAIQAEKNRAGSSRQSIQKYIKSHYKVGENADSQIKLSIKRLVTTGVLKQTKGVGASGSFRLAKGDEPKRSVAFKKTKKEVKKVATPK	3	9999	13006.1	13006.2
		127	TENSTSAPAAKPKRAKASKKSTDHPKYSDMIVAAIQAEKNRAGSSRQSIQKYIKSHYKVGENADSQIKLSIKRLVTTGVLKQTKGVGASGSFRLAKGDEPKRSVAFKKTKKEVKKVATPKKAAKPK	2	9999	13629.5	13629.6
	17	57	KASKKSTDHPKYSDMIVAAIQAEKNRAGSSRQSIQKYIKSH	4	9999	4586.4	4586.41
	18	58	ASKKSTDHPKYSDMIVAAIQAEKNRAGSSRQSIQKYIKSHY	2	711.012	4621.37	4621.38
		60	ASKKSTDHPKYSDMIVAAIQAEKNRAGSSRQSIQKYIKSHYKV	6	9999	4848.53	4848.55
		70	ASKKSTDHPKYSDMIVAAIQAEKNRAGSSRQSIQKYIKSHYKVGENADSQIKL	2	9999	5904.05	5904.07
	23	53	TDHPKYSDMIVAAIQAEKNRAGSSRQSIQKY	3	9999	3491.75	3491.76
		60	TDHPKYSDMIVAAIQAEKNRAGSSRQSIQKYIKSHYKV	2	1203.92	4347.24	4347.25
		70	TDHPKYSDMIVAAIQAEKNRAGSSRQSIQKYIKSHYKVGENADSQIKL	3	9999	5402.76	5402.78
	29	60	SDMIVAAIQAEKNRAGSSRQSIQKYIKSHYKV	2	662.393	3605.9	3605.91
	35	70	AIQAEKNRAGSSRQSIQKYIKSHYKVGENADSQIKL	3	9999	4045.13	4045.15
		75	AIQAEKNRAGSSRQSIQKYIKSHYKVGENADSQIKLSIKRL	3	9999	4642.53	4642.54
		79	AIQAEKNRAGSSRQSIQKYIKSHYKVGENADSQIKLSIKRLVTTG	2	9999	5000.71	5000.73
	43	75	AGSSRQSIQKYIKSHYKVGENADSQIKLSIKRL	2	9999	3732.03	3732.04
	50	75	IQKYIKSHYKVGENADSQIKLSIKRL	2	9999	3058.72	3058.73
	58	83	YKVGENADSQIKLSIKRLVTTGVLKQ	2	9999	2887.64	2887.65
	61	93	GENADSQIKLSIKRLVTTGVLKQTKGVGASGSF	2	9999	3388.86	3388.87
		96	GENADSQIKLSIKRLVTTGVLKQTKGVGASGSFRLA	2	9999	3729.07	3729.09
