## Supplementary material for "Proteasome-dependent degradation of histone H1 subtypes is mediated by its C-terminal domain": Table S3

### Sheet: Sheet1
Table S3. Sequence of the primers of H1 subtypes and conditions for quantitative PCR.
Transcript	Forward 5'->3'	Reverse 5'->3'	Assay conditions
H1.0	GTCCTCAAGCAGACCAAAGG	GCCACTGACTTCTTGGGTTC	The reaction mixture contained 1 ng of cDNA, 0.5 μM of each primer, and SYBR supermix (BioRad) in a final volume of 20 μL. The cycle parameters were as follows: one cycle of 95 °C for 3 min, 40 cycles of 95 °C for 10 s, and 60 °C for 30 s, followed by the melting curve (65 °C‐95 °C). Negative controls without retrotranscriptase were included in every assay for each gene. Mean Cqs were calculated …
H1.2	GCCACTTGTACCCGAGTTTT	TTCTTCTTTACAGGGGCCTTC
H1.3	CAGTTTGAGATTACTTATTGTCTTTTCTG	GCAGGAATGGTAGGAGCAAG
H1.4	CGAATTGCTCTCGCTCAC	CCTTCTTCTTCACGGGAGTC
H1.5	AAGGCTGTGGCTGCTTCTAA	TTCTTCTCCACGTCGTAGCC
H1X	CCCAACGATGTAGCGTTTTT	AAGGCCGAGAGCCAATAGA
GAPDH	CTGACTTCAACAGCGACACC	TAGCCAAATTCGTTGTCATACC
